# Circulating T-follicular helper and type I regulatory T cells have overlapping phenotypes in *P. falciparum* malaria and are maintained by parasite exposure

**DOI:** 10.64898/2026.06.24.734380

**Authors:** Mayimuna Nalubega, Damian A. Oyong, Dean W. Andrew, Megan S. F. Soon, Jessica R. Loughland, Zuleima Pava, Nicholas L. Dooley, Kenneth Musinguzi, Nankya Felistas, Isaac Ssewanyana, John Rek, Emmanuel Arinaitwe, Moses R. Kamya, Margaret E. Feeney, Prasanna Jagannathan, Christian R. Engwerda, Michelle J. Boyle

## Abstract

Immunity to *P. falciparum* malaria develops slowly, requiring repeated infection in areas of high transmission, and wanes rapidly in the absence of parasite exposure. Key to this immunity, is the development of antibodies which is supported by CD4⁺ T follicular helper (Tfh) cells that drive robust germinal centre responses. However, in malaria, the malaria-specific CD4⁺ T cell compartment in peripheral blood is dominated by Type 1 regulatory T cells (Tr1), which produce high levels of IL-10 in response to parasites. Tr1-like Tfh cells (Tfh10) have been reported in several settings of repeated antigen stimulation but have not been investigated in malaria. Here we used single-cell RNA sequencing and multiparameter flow cytometry to characterise malaria-specific Tfh and Tr1 cells in a longitudinal cohort of highly exposed individuals and assessed their persistence after transmission interruption. Malaria-specific Tfh and Tr1 cells shared overlapping profiles, and Tr1 cell-like transcriptional signatures and phenotypes were detectable within the Tfh cell compartment. Tfh10 cell subsets were the dominant phenotype of malaria-specific Tfh cells. Following disruption of malaria transmission, the frequencies of malaria-specific Tr1 and Tfh10 cells declined. These findings highlight a close relationship between Tfh and Tr1 cells and show that the Tfh cell compartment in malaria is dominated by Tfh10 cells. The rapid waning of these cells in the absence of continuous exposure is consistent with requirements of persistent antigen in maintaining regulatory CD4 T cell phenotypes.
