## Supplementary Table 4 for "Circulating T-follicular helper and type I regulatory T cells have overlapping phenotypes in *P. falciparum* malaria and are maintained by parasite exposure"

subset	term	estimate	std_error	z_value	p_value	lower_bound	upper_bound
nnCD4	age_contc	1.04	0.01	3.71	<0.01	1.02	1.06
nnCD4	time_weeks	1.00	<0.01	-0.13	0.90	1.00	1.00
nnCD4	age_contc:time_weeks	1.00	<0.01	0.31	0.76	1.00	1.00
Th1	age_contc	1.00	0.01	-0.11	0.92	0.97	1.03
Th1	time_weeks	0.99	<0.01	-2.49	0.01	0.99	1.00
Th1	age_contc:time_weeks	1.00	<0.01	2.68	0.01	1.00	1.00
Th2	age_contc	1.06	0.01	4.38	<0.01	1.03	1.09
Th2	time_weeks	1.01	<0.01	2.78	0.01	1.00	1.01
Th2	age_contc:time_weeks	1.00	<0.01	-1.86	0.06	1.00	1.00
Th17	age_contc	0.04	0.01	2.86	<0.01	0.01	0.07
Th17	time_weeks	<0.01	<0.01	-1.31	0.19	-0.01	<0.01
Th17	age_contc:time_weeks	<0.01	<0.01	0.30	0.76	0.00	<0.01
Tr1	age_contc	1.03	0.01	2.49	0.01	1.01	1.05
Tr1	time_weeks	0.99	<0.01	-5.23	<0.01	0.98	0.99
Tr1	age_contc:time_weeks	1.00	<0.01	0.97	0.33	1.00	1.00
Tfh	age_contc	1.03	0.01	2.76	0.01	1.01	1.05
Tfh	time_weeks	0.99	<0.01	-5.40	<0.01	0.98	0.99
Tfh	age_contc:time_weeks	1.00	<0.01	2.72	0.01	1.00	1.00
Th22	age_contc	1.04	0.02	2.11	0.04	1.00	1.07
Th22	time_weeks	1.00	<0.01	-0.32	0.75	0.99	1.01
Th22	age_contc:time_weeks	1.00	<0.01	0.61	0.54	1.00	1.00
Th2a	age_contc	1.07	0.02	3.56	<0.01	1.03	1.11
Th2a	time_weeks	1.01	<0.01	3.72	<0.01	1.01	1.02
Th2a	age_contc:time_weeks	1.00	<0.01	-1.92	0.05	1.00	1.00
Th1_17	age_contc	1.05	0.01	3.52	<0.01	1.02	1.08
Th1_17	time_weeks	1.00	<0.01	0.05	0.96	0.99	1.01
Th1_17	age_contc:time_weeks	1.00	<0.01	-0.07	0.94	1.00	1.00
Temra	age_contc	0.98	0.02	-1.05	0.29	0.93	1.02
Temra	time_weeks	1.01	<0.01	1.24	0.21	1.00	1.01
Temra	age_contc:time_weeks	1.00	<0.01	1.80	0.07	1.00	1.00
other	age_contc	1.00	0.01	0.14	0.89	0.98	1.02
other	time_weeks	0.99	<0.01	-2.17	0.03	0.99	1.00
other	age_contc:time_weeks	1.00	<0.01	0.60	0.55	1.00	1.00
