## Supplementary Table 5 for "Circulating T-follicular helper and type I regulatory T cells have overlapping phenotypes in *P. falciparum* malaria and are maintained by parasite exposure"

subset	term	estimate	std_error	z_value	p_value	p_value	lower_bound	upper_bound
Tfh1	age_contc	1.02	0.01	1	0.32	0.32	0.99	1.05
Tfh1	time_weeks	0.98	0	-6.3	0	<0.01	0.98	0.99
Tfh1	age_contc:time_weeks	1	0	3.63	0	<0.01	1	1
Tfh2	age_contc	1.05	0.02	3.16	0	<0.01	1.02	1.08
Tfh2	time_weeks	1	0	0.29	0.77	0.77	0.99	1.01
Tfh2	age_contc:time_weeks	1	0	-0.88	0.38	0.38	1	1
Tfh17	age_contc	1.09	0.03	3.19	0	<0.01	1.04	1.16
Tfh17	time_weeks	0.99	0.01	-0.95	0.34	0.34	0.98	1.01
Tfh17	age_contc:time_weeks	1	0	-0.39	0.7	0.7	1	1
Tfh10	age_contc	1.03	0.01	2.44	0.01	0.01	1.01	1.06
Tfh10	time_weeks	0.98	0	-7.51	0	<0.01	0.97	0.98
Tfh10	age_contc:time_weeks	1	0	1.65	0.1	0.1	1	1
